# Analyzing Neural Response to Visual Stimuli: Firing Rates, Frequency Band Dynamics, and Synchrony in Near and Far Flanker Conditions

**DOI:** 10.1101/2025.03.16.643503

**Authors:** Manjeet Kunwar, Niraj Dhital, Nabin Bhusal

## Abstract

This study examines neural responses to visual stimuli under Near and Far flanker conditions using EEG. Fifty participants (25 per condition) completed a visual task with closely or distantly positioned distractors. EEG data were analyzed using spectrograms, wavelet transformation, and neural firing rate estimation. Standard preprocessing techniques ensured data quality, and statistical tests assessed differences between conditions. Findings provide insight into how spatial stimulus configurations affect neural processing and attention.
