## Supplementary material for "Analyzing Neural Response to Visual Stimuli: Firing Rates, Frequency Band Dynamics, and Synchrony in Near and Far Flanker Conditions": file

Subject	Spike Time
1	12.022
1	19.902
1	59.236
1	102.768
1	941.97
1	974.734
1	983.392
1	997.49
1	1005.976
1	1015.624
1	1024.51
1	1032.436
1	1040.2
1	1047.886
1	1063.198
2	619.794
2	642.09
2	652.418
2	661.124
2	668.518
2	675.024
2	682.688
2	693.566
2	701.448
2	706.656
2	718.364
2	728.412
2	735.086
2	739.95
2	747.852
2	765.968
2	772.874
3	488.56
3	672.314
3	689.876
3	698.526
3	708.43
3	717.976
3	725.252
3	732.206
3	741.102
3	752.982
3	761.522
3	775.21
3	791.678
3	803.128
3	810.572
3	818.83
3	826.284
3	836.05
3	846.448
4	652.746
4	667.588
4	675.332
4	685.76
4	695.008
4	718.254
4	730.712
4	740.83
4	747.95
4	756.302
4	766.788
4	775.054
4	784.772
4	802.294
4	813.472
5	639.04
5	648.886
5	660.976
5	671.272
5	678.916
5	688.254
5	701.034
5	711.662
5	721.93
5	728.148
5	734.718
5	746.356
5	752.302
5	758.136
5	781.142
5	791.1
6	472.698
6	677.456
6	689.7
6	701.202
6	711.8
6	734.314
6	743.4
6	757.06
6	767.166
6	775.382
6	783.048
6	793.604
6	801.906
6	820.932
6	830.22
6	840.736
7	605.486
7	619.896
7	627.818
7	637.288
7	650.906
7	659.184
7	667.37
7	678.168
7	685.866
7	696.762
7	702.536
7	712.774
7	721.21
7	729.606
7	740.374
7	751.1
7	759.718
8	19.68
8	27.82
8	59.388
8	96.144
8	690.112
8	713.64
8	720.394
8	731.272
8	739.618
8	749.456
8	757.11
8	767.538
8	776.694
8	788.582
8	796.528
8	807.926
9	437.984
9	622.568
9	636.868
9	643.942
9	654.09
9	661.756
9	669.762
9	674.784
9	683.4
9	693.898
9	701.748
9	711.332
9	718.746
9	728.834
9	740.296
9	748.916
9	755.542
9	767.052
9	774.808
10	477.86
10	662.832
10	685.36
10	695.726
10	704.654
10	726.188
10	738.468
10	748.574
10	755.352
10	763.876
10	774.654
10	784.6
10	793.498
10	811.11
10	821.318
11	500.41
11	763.68
11	774.918
11	781.904
11	789.144
11	799.276
11	813.836
11	834.448
11	845.068
11	853.892
11	863.096
11	871.948
11	882.776
11	898.216
11	924.046
12	493.526
12	724.212
12	747.578
12	758.216
12	772.946
12	788.808
12	799.706
12	810.014
12	817.818
12	825.414
12	835.792
12	844.372
12	872.328
12	882.186
13	457.676
13	635.684
13	658.1
13	668.668
13	676.404
13	684.77
13	691.144
13	698.9
13	710.858
13	719.022
13	729.312
13	737.138
13	747.454
13	754.96
13	767.25
13	775.044
13	783.21
13	793.598
14	23.464
14	31.926
14	38.15
14	63.374
14	99.91
14	708.248
14	739.85
14	751.068
14	759.254
14	769.122
14	776.668
14	786.984
14	795.03
14	806.626
14	814.554
14	825.552
15	457.18
15	801.614
15	811.28
15	823.628
15	834.196
15	842.922
15	849.936
15	856.97
15	864.986
15	875.434
15	883.642
15	893.196
15	900.81
15	911.048
15	917.192
15	923.236
15	931.418
15	938.306
15	947.422
15	957.528
16	468.49
16	660.328
16	682.734
16	693.642
16	702.748
16	718.57
16	726.286
16	739.134
16	749.322
16	756.754
16	765.894
16	776.442
16	787.72
16	795.836
16	814.578
16	824.546
17	452.322
17	628.058
17	637.646
17	650.736
17	660.972
17	669.498
17	682.808
17	692.024
17	703.042
17	713.41
17	719.664
17	728.02
17	738.358
17	746.648
17	749.524
17	765.008
17	773.644
17	783.59
18	470.61
18	663.428
18	686.174
18	696.512
18	717.228
18	727.984
18	739.122
18	750.26
18	765.332
18	776.22
18	785.496
18	798.676
18	817.68
18	826.256
19	714.1
19	737.534
19	747.892
19	756.25
19	764.002
19	770.628
19	778.122
19	790.03
19	798.834
19	808.984
19	816.838
19	827.866
19	835.582
19	848.614
19	856.556
19	865.292
19	875.378
20	459.982
20	640.654
20	662.508
20	672.826
20	681.692
20	695.21
20	703.556
20	714.164
20	722.134
20	727.432
20	739.3
20	749.508
20	756.362
20	761.326
20	769.304
20	777.326
20	788.264
20	795.088
21	446.184
21	632.318
21	642.626
21	654.344
21	664.402
21	673.178
21	679.852
21	686.238
21	694.354
21	704.94
21	712.724
21	722.024
21	729.408
21	739.646
21	750.24
21	758.748
21	765.224
21	773.98
21	783.768
22	472.412
22	653.142
22	676.218
22	687.056
22	696.034
22	717.448
22	729.468
22	739.674
22	746.798
22	755.356
22	765.774
22	774.458
22	784.656
22	803.12
22	813.358
23	448.81
23	621.334
23	631.552
23	643.13
23	653.228
23	667.518
23	673.382
23	681.968
23	693.706
23	701.444
23	710.072
23	718.224
23	728.522
23	739.416
23	763.476
23	773.214
24	456.986
24	634.654
24	656.46
24	666.958
24	698.34
24	709.828
24	719.806
24	727.972
24	735.706
24	746.324
24	754.972
24	782.68
24	792.738
25	13.494
25	22.872
25	32.428
25	50.78
25	67.552
25	77.32
25	88.358
25	114.052
25	853.77
25	860.084
25	878.964
25	888.448
25	898.752
25	908.178
25	917.276
25	925.41
25	941.812
25	957.796
25	967.16
