## Supplementary material for "Analyzing Neural Response to Visual Stimuli: Firing Rates, Frequency Band Dynamics, and Synchrony in Near and Far Flanker Conditions": file

Subject	Spike Time
1	440.558
1	617.566
1	640.012
1	649.408
1	657.26
1	664.898
1	671.182
1	680.058
1	690.136
1	700.332
1	707.418
1	714.812
1	724.978
1	732.494
1	744.496
1	752.188
1	760.132
1	770.65
2	1324.866
2	1336.976
2	1351.564
2	1361.692
2	1372.72
2	1382.646
2	1390.758
2	1400.318
2	1410.734
2	1419.482
2	1430.278
2	1438.334
2	1448.44
2	1456.982
2	1469.49
2	1479.098
2	1487.086
2	1497.714
3	726.27
3	737.056
3	742.432
3	751.72
3	761.776
3	770.528
3	781.95
3	789.456
3	799.262
3	807.668
3	822.268
3	833.176
3	841.832
3	854.402
3	861.618
3	868.122
3	876.344
3	893.24
3	907.36
4	803.396
4	830.274
4	845.836
4	854.872
4	869.382
4	878.74
4	891.158
4	902.454
4	911.694
4	923.092
4	936.23
4	946.278
4	955.934
4	982.254
5	496.372
5	683.118
5	708.858
5	718.922
5	727.424
5	737.372
5	749.744
5	762.312
5	770.492
5	780.224
5	787.98
5	798.606
5	805.782
5	812.726
5	819.952
5	827.656
5	836.502
5	848.14
6	754.08
6	778.578
6	789.264
6	798.472
6	812.782
6	821.468
6	832.566
6	840.62
6	850.348
6	858.434
6	869.352
6	878.952
6	892.984
6	900.896
6	912.534
6	919.718
7	693.502
7	704.01
7	716.29
7	726.726
7	736.604
7	744.27
7	751.548
7	759.42
7	770.568
7	779.492
7	789.772
7	797.578
7	809.396
7	821.092
7	830.708
7	837.666
7	846.752
7	856.81
8	463.902
8	815.666
8	838.402
8	848.71
8	857.09
8	879.252
8	892.07
8	901.758
8	908.548
8	914.696
8	929.198
8	937.808
8	948.622
8	966.574
8	976.602
9	553.838
9	743.608
9	753.856
9	765.354
9	775.43
9	783.796
9	796.496
9	805.292
9	815.85
9	827.938
9	840.888
9	850.886
9	858.618
9	861.486
9	884.82
9	894.526
10	457.656
10	649.184
10	671.83
10	682.268
10	694.296
10	713.85
10	724.738
10	734.826
10	742.562
10	750.116
10	760.434
10	769.65
10	799.902
11	649.272
11	673.88
11	684.998
11	694.584
11	707.964
11	716.08
11	727.198
11	735.25
11	744.92
11	752.556
11	762.974
11	771.15
11	782.906
11	790.884
11	802.432
11	809.766
12	434.938
12	617.228
12	638.784
12	648.842
12	656.782
12	664.372
12	670.536
12	677.492
12	689.08
12	696.862
12	702.08
12	713.408
12	723.324
12	728.998
12	735.644
12	742.41
12	749.964
12	757.71
12	767.376
13	647.292
13	657.898
13	669.368
13	679.736
13	688.902
13	695.81
13	703.412
13	711.798
13	723.026
13	731.094
13	740.78
13	748.394
13	758.702
13	769.75
13	778.606
13	785.162
13	794.298
13	804.134
14	679.55
14	701.476
14	711.614
14	720.12
14	740.634
14	752.292
14	762.16
14	768.762
14	777.18
14	787.498
14	795.702
14	812.156
14	822.384
14	832.22
15	495.148
15	729.316
15	739.944
15	752.472
15	762.958
15	777.438
15	793.76
15	804.506
15	815.474
15	821.774
15	830.084
15	841.122
15	849.538
15	852.546
15	878.206
15	888.214
16	599.632
16	610.028
16	620.936
16	630.824
16	638.42
16	647.056
16	659.104
16	670.512
16	678.056
16	687.214
16	694.36
16	704.276
16	712.172
16	724.084
16	731.466
16	739.342
16	749.03
17	464.046
17	657.586
17	680.432
17	691.08
17	701.006
17	709.612
17	722.542
17	733.8
17	744.028
17	752.374
17	760.31
17	771.128
17	780.454
17	808.114
17	818.272
18	798.564
18	809.072
18	820.92
18	831.226
18	841.504
18	848.648
18	859.326
18	867.972
18	880.14
18	889.8
18	900.002
18	909.25
18	918.466
18	928.712
18	941.228
18	950.408
18	960.144
18	970.41
19	658.15
19	669.662
19	681.306
19	691.964
19	700.87
19	709.516
19	715.888
19	723.484
19	734.732
19	745.198
19	753.574
19	760.43
19	770.646
19	778.072
19	785.786
19	793.232
19	800.106
19	811.744
19	818.658
20	469.698
20	658.666
20	681.342
20	691.948
20	701.014
20	714.834
20	723.91
20	735.748
20	743.954
20	754.146
20	763.096
20	773.854
20	783.07
20	792.766
20	811.82
20	822.816
21	449.32
21	623.564
21	633.752
21	645.85
21	656.968
21	670.248
21	679.214
21	688.02
21	699.248
21	707.276
21	715.884
21	724.318
21	735.054
21	743.48
21	746.356
21	770.76
21	780.678
22	660.316
22	670.522
22	682.3
22	692.828
22	705.532
22	716.976
22	726.954
22	739.062
22	749.81
22	756.388
22	764.63
22	774.958
22	783.064
22	810.794
22	821.0
23	460.142
23	699.414
23	721.03
23	731.306
23	742.884
23	752.592
23	761.308
23	771.896
23	781.792
23	789.568
23	797.014
23	807.282
23	815.348
23	842.516
23	852.614
24	450.95
24	684.788
24	706.984
24	717.292
24	732.582
24	748.904
24	759.862
24	770.14
24	777.896
24	785.64
24	796.158
24	804.502
24	832.124
24	842.102
25	636.85
25	647.17
25	657.736
25	668.242
25	675.92
25	683.392
25	698.388
25	707.868
25	715.628
25	724.86
25	732.186
25	742.312
25	750.072
25	776.414
25	786.172
